# Plant neopolyploidy and genetic background differentiates the microbiome of duckweed across a variety of natural freshwater sources

**DOI:** 10.1101/2023.04.29.538806

**Authors:** Thomas J. Anneberg, Martin M. Turcotte, Tia-Lynn Ashman

**Affiliations:** Department of Biological Sciences, University of Pittsburgh, Pittsburgh, PA, USA 15260

**Keywords:** Araceae, plant-microbe symbiosis, microbial community assembly, synthetic polyploidy, whole genome duplication

## Abstract

Whole genome duplication has long been appreciated for its role in driving phenotypic novelty in plants, often altering the way organisms interface with the abiotic environment. Only recently, however, have we begun to investigate how polyploidy influences interactions of plants with other species, despite the biotic niche being predicted as one of the main determinants of polyploid establishment. Nevertheless, we lack critical information about how polyploidy affects the diversity and composition of the microbial taxa that colonize plants, and whether this is genotype-dependent and repeatable across natural environments. This information is a critical first step toward understanding whether the microbiome contributes to polyploid establishment. We thus tested the immediate effect of polyploidy on the diversity and composition of the bacterial microbiome of the aquatic plant *Spirodela polyrhiza* using four pairs of diploids and synthetic autotetraploids. Under controlled conditions, axenic plants were inoculated with pond waters collected from 10 field sites across a broad environmental gradient. Autotetraploids hosted 4-11 % greater bacterial taxonomic and phylogenetic diversity than their diploid progenitors. Polyploidy, along with its interactions with the inoculum source and genetic lineage, collectively explained 7 % of the total variation in microbiome composition. Furthermore, polyploidy broadened the core microbiome, with autotetraploids having 15 unique bacterial taxa in addition to the 55 they shared with diploids. Our results show that whole genome duplication directly leads to novelty in plant microbiome and importantly, that the effect is dependent on the genetic ancestry of the polyploid and generalizable over many environmental contexts.
