## Appendix 2 for "Plant neopolyploidy and genetic background differentiates the microbiome of duckweed across a variety of natural freshwater sources"

### Sheet: Frequency_cutoff_50%
Supplemental Information file (Appendix S2) Article Title: Plant neopolyploidy and genetic background differentiates the microbiome of duckweed across a variety of natural freshwater sources Authors: Thomas J. Anneberg, Martin M. Turcotte, Tia-Lynn Ashman
Core	Kingdom	Phylum	Class	Order	Family	Genus	Species	ASV
4x	Bacteria	Actinobacteriota	Acidimicrobiia	Microtrichales	Ilumatobacteraceae	Unkown Ilumatobacteraceae (Family)	Unkown Ilumatobacteraceae (Family)	a6804790abf2ce02850731043394e3a1
4x	Bacteria	Actinobacteriota	Actinobacteria	Kineosporiales	Kineosporiaceae	Kineosporiaceae	Unkown Kineosporiaceae (Genus)	bca3f8ddfe052259b1b6a0bced0553bb
4x	Bacteria	Myxococcota	Myxococcia	Myxococcales	Myxococcaceae	P3OB-42	Unkown P3OB-42 (Genus)	04848820dfc9682a7ff17a7d4567d774
4x	Bacteria	Armatimonadota	Fimbriimonadia	Fimbriimonadales	Fimbriimonadaceae	Fimbriimonadaceae	Unkown Fimbriimonadaceae (Genus)	fa6c1cdc993b2f0ed5d1846fab8ac1bc
4x	Bacteria	Proteobacteria	Gammaproteobacteria	Burkholderiales	Comamonadaceae	Unkown Comamonadaceae (Family)	Unkown Comamonadaceae (Family)	e46d3a8b67a0e71aef257e1bb5591012
4x	Bacteria	Proteobacteria	Gammaproteobacteria	Burkholderiales	Comamonadaceae	Unkown Comamonadaceae (Family)	Unkown Comamonadaceae (Family)	d8a6ff9750c5f4a768aaa38942e667d7
4x	Bacteria	Proteobacteria	Gammaproteobacteria	Burkholderiales	Nitrosomonadaceae	Ellin6067	Unkown Ellin6067 (Genus)	329dd53b4ead4b92b93f93a1046aab43
4x	Bacteria	Proteobacteria	Alphaproteobacteria	Rhizobiales	Pleomorphomonadaceae	Prosthecomicrobium	Unkown Prosthecomicrobium (Genus)	ab19c33273c136ae79c8278fdf838cf9
4x	Bacteria	Proteobacteria	Alphaproteobacteria	Rhizobiales	Rhizobiales_Incertae_Sedis	Phreatobacter	Unkown Phreatobacter (Genus)	26463513f4d54d59b892b19ada11447a
4x	Bacteria	Proteobacteria	Alphaproteobacteria	Rhizobiales	Rhizobiaceae	Allorhizobium-Neorhizobium-Pararhizobium-Rhizobium	Allorhizobium-Neorhizobium-Pararhizobium-Rhizobium bacterium	384ddd0380dab0c4ac1b8ab5019c45e4
4x	Bacteria	Proteobacteria	Alphaproteobacteria	Rhizobiales	Rhizobiaceae	Unkown Rhizobiaceae (Family)	Unkown Rhizobiaceae (Family)	a570e87e48d4f5579c8fb91633eb7aed
4x	Bacteria	Proteobacteria	Alphaproteobacteria	Rhizobiales	Rhizobiaceae	Shinella	Shinella alpha_proteobacterium	8f34eae498543ffe809668245e75b696
4x	Bacteria	Proteobacteria	Alphaproteobacteria	Rhizobiales	Rhizobiaceae	Unkown Rhizobiaceae (Family)	Unkown Rhizobiaceae (Family)	00312d2e2657148cb244739b906f0684
4x	Bacteria	Proteobacteria	Alphaproteobacteria	Rhizobiales	Rhizobiaceae	Unkown Rhizobiaceae (Family)	Unkown Rhizobiaceae (Family)	d282516e1fee4efe7a06c07763de3436
4x	Bacteria	Proteobacteria	Alphaproteobacteria	Rhodobacterales	Rhodobacteraceae	Unkown Rhodobacteraceae (Family)	Unkown Rhodobacteraceae (Family)	d184abe3ce7d50a50c4581abea0eedf2
Shared	Bacteria	Actinobacteriota	Thermoleophilia	Gaiellales	Unkown Gaiellales (Order)	Unkown Gaiellales (Order)	Unkown Gaiellales (Order)	3a31f354f2a3fc32695d84744096b791
Shared	Bacteria	Actinobacteriota	Acidimicrobiia	Microtrichales	Ilumatobacteraceae	CL500-29_marine_group	Unkown CL500-29_marine_group (Genus)	7271b8ea8ec81725f167789df4fd32f0
Shared	Bacteria	Actinobacteriota	Acidimicrobiia	Microtrichales	Ilumatobacteraceae	Ilumatobacter	Unkown Ilumatobacter (Genus)	9888509b1221877526236793cf541213
Shared	Bacteria	Actinobacteriota	Acidimicrobiia	Microtrichales	Ilumatobacteraceae	Unkown Ilumatobacteraceae (Family)	Unkown Ilumatobacteraceae (Family)	2e70519470ffaef3616833d3cb6684a3
Shared	Bacteria	Gemmatimonadota	Gemmatimonadetes	Gemmatimonadales	Gemmatimonadaceae	Gemmatimonas	Unkown Gemmatimonas (Genus)	019380ac2a682bd60b3433b9675aaedd
Shared	Bacteria	Proteobacteria	Gammaproteobacteria	Burkholderiales	Comamonadaceae	Unkown Comamonadaceae (Family)	Unkown Comamonadaceae (Family)	f8b64e657c23b0ef1fc80c9cf6dff41a
Shared	Bacteria	Proteobacteria	Gammaproteobacteria	Burkholderiales	Comamonadaceae	Unkown Comamonadaceae (Family)	Unkown Comamonadaceae (Family)	65103c838b21a0be2f3333e101a6835c
Shared	Bacteria	Proteobacteria	Gammaproteobacteria	Burkholderiales	Comamonadaceae	Unkown Comamonadaceae (Family)	Unkown Comamonadaceae (Family)	7c7e51ba93489573405629f0c8ad1e60
Shared	Bacteria	Proteobacteria	Gammaproteobacteria	Burkholderiales	Comamonadaceae	Unkown Comamonadaceae (Family)	Unkown Comamonadaceae (Family)	2b348aa5984989a2b84c9e088bd1f127
Shared	Bacteria	Proteobacteria	Gammaproteobacteria	Burkholderiales	Comamonadaceae	Unkown Comamonadaceae (Family)	Unkown Comamonadaceae (Family)	08794d5848f56fd174502499bc772ae2
Shared	Bacteria	Proteobacteria	Gammaproteobacteria	Burkholderiales	Comamonadaceae	Unkown Comamonadaceae (Family)	Unkown Comamonadaceae (Family)	394ae5187bd80143359a00a40099d185
Shared	Bacteria	Proteobacteria	Gammaproteobacteria	Burkholderiales	Comamonadaceae	Unkown Comamonadaceae (Family)	Unkown Comamonadaceae (Family)	102ba564e1f17ca82d86ae154cb01204
Shared	Bacteria	Proteobacteria	Gammaproteobacteria	Burkholderiales	Comamonadaceae	Unkown Comamonadaceae (Family)	Unkown Comamonadaceae (Family)	d686187cd9fdd2f7b0ee8025a71e69f8
Shared	Bacteria	Proteobacteria	Gammaproteobacteria	Burkholderiales	Comamonadaceae	Unkown Comamonadaceae (Family)	Unkown Comamonadaceae (Family)	352d45fbd273568619ade69a6ec3aac9
Shared	Bacteria	Proteobacteria	Gammaproteobacteria	Burkholderiales	Comamonadaceae	Rhizobacter	Unkown Rhizobacter (Genus)	c0ad21ea1213213d496db9c18e5c6551
Shared	Bacteria	Proteobacteria	Gammaproteobacteria	Burkholderiales	B1-7BS	B1-7BS	Unkown B1-7BS (Genus)	710ee101921978e4c5e68dd098815d92
Shared	Bacteria	Proteobacteria	Gammaproteobacteria	Burkholderiales	Methylophilaceae	Unkown Methylophilaceae (Family)	Unkown Methylophilaceae (Family)	80ae4148568c1b87ce518d82069aee5b
Shared	Bacteria	Proteobacteria	Gammaproteobacteria	Burkholderiales	Methylophilaceae	Unkown Methylophilaceae (Family)	Unkown Methylophilaceae (Family)	6a87435715cca1031de759352cdb3ec0
Shared	Bacteria	Proteobacteria	Gammaproteobacteria	Salinisphaerales	Solimonadaceae	Nevskia	Unkown Nevskia (Genus)	87b89757fa4c46a3b4b0a5cf59f833c5
Shared	Bacteria	Proteobacteria	Gammaproteobacteria	Gammaproteobacteria_Incertae_Sedis	Unknown_Family	Acidibacter	Unkown Acidibacter (Genus)	e45c08a90739e1166c4e0c9f442df13c
Shared	Bacteria	Proteobacteria	Gammaproteobacteria	R7C24	R7C24	R7C24	Unkown R7C24 (Genus)	f43a1c80561774c9ebebd6ec8286409b
Shared	Bacteria	Proteobacteria	Gammaproteobacteria	Xanthomonadales	Xanthomonadaceae	Silanimonas	Unkown Silanimonas (Genus)	4aab9821cca4b1cd4202ca946551574e
Shared	Bacteria	Proteobacteria	Alphaproteobacteria	Caulobacterales	Hyphomonadaceae	Hirschia	Unkown Hirschia (Genus)	701fa539ea4116e04bd3794dfb295195
Shared	Bacteria	Proteobacteria	Alphaproteobacteria	Rhizobiales	Devosiaceae	Devosia	Unkown Devosia (Genus)	56fb8ec2702fdd381a858c6e9ed0c097
Shared	Bacteria	Proteobacteria	Alphaproteobacteria	Rhizobiales	Rhizobiales_Incertae_Sedis	Phreatobacter	Phreatobacter Phreatobacter_oligotrophus	74ff5f540917d0f43347af30ecbfc51b
Shared	Bacteria	Proteobacteria	Alphaproteobacteria	Rhizobiales	Rhizobiales_Incertae_Sedis	Phreatobacter	Unkown Phreatobacter (Genus)	2ec032ab44a76872135892d466893754
Shared	Bacteria	Proteobacteria	Alphaproteobacteria	Rhizobiales	Pleomorphomonadaceae	Prosthecomicrobium	Unkown Prosthecomicrobium (Genus)	8c2948130ff6c517d623b642cfcd3e5c
Shared	Bacteria	Proteobacteria	Alphaproteobacteria	Rhizobiales	Pleomorphomonadaceae	Chthonobacter	Unkown Chthonobacter (Genus)	513a5adef02f079cb000905124cc93a5
Shared	Bacteria	Proteobacteria	Alphaproteobacteria	Rhizobiales	Pleomorphomonadaceae	Chthonobacter	Unkown Chthonobacter (Genus)	acf88aaff16f0eeed6c4dc2299497e2a
Shared	Bacteria	Proteobacteria	Alphaproteobacteria	Rhizobiales	Pleomorphomonadaceae	Chthonobacter	Unkown Chthonobacter (Genus)	674508e68f13e87c53c7d00deae94eb3
Shared	Bacteria	Proteobacteria	Alphaproteobacteria	Rhizobiales	Pleomorphomonadaceae	Chthonobacter	Unkown Chthonobacter (Genus)	36632865e62b49b86918c90cebff4746
Shared	Bacteria	Proteobacteria	Alphaproteobacteria	Rhizobiales	Pleomorphomonadaceae	Chthonobacter	Unkown Chthonobacter (Genus)	aac6e74eb2827eed1f21ac40b92df5bc
Shared	Bacteria	Proteobacteria	Alphaproteobacteria	Rhodobacterales	Rhodobacteraceae	Unkown Rhodobacteraceae (Family)	Unkown Rhodobacteraceae (Family)	997423eab97f88045595f777efb5616f
Shared	Bacteria	Proteobacteria	Alphaproteobacteria	Rhizobiales	Rhizobiales_Incertae_Sedis	Phreatobacter	Unkown Phreatobacter (Genus)	031026b346c56d5a096338cdf67509b7
Shared	Bacteria	Proteobacteria	Alphaproteobacteria	Rhizobiales	A0839	A0839	Unkown A0839 (Genus)	195e4e491ae0a7027e8d253acddc42db
Shared	Bacteria	Proteobacteria	Alphaproteobacteria	Rhizobiales	Beijerinckiaceae	alphaI_cluster	Unkown alphaI_cluster (Genus)	0861b114fae63e688e4d3768c3a3ad75
Shared	Bacteria	Proteobacteria	Alphaproteobacteria	Rhizobiales	Hyphomicrobiaceae	Pedomicrobium	Unkown Pedomicrobium (Genus)	d8a60839e2f84bff4d8f5ff8809397f2
Shared	Bacteria	Proteobacteria	Alphaproteobacteria	Rhizobiales	Hyphomicrobiaceae	Hyphomicrobium	Unkown Hyphomicrobium (Genus)	d2204a670cb28d9cb6ea885020933394
Shared	Bacteria	Proteobacteria	Alphaproteobacteria	Rhizobiales	Hyphomicrobiaceae	Unkown Hyphomicrobiaceae (Family)	Unkown Hyphomicrobiaceae (Family)	02e22a855001eb8d18de7c71405d3b93
Shared	Bacteria	Proteobacteria	Alphaproteobacteria	Rhizobiales	Hyphomicrobiaceae	Hyphomicrobium	Unkown Hyphomicrobium (Genus)	fb82d79f51627b6a9c5ea41d12074131
Shared	Bacteria	Proteobacteria	Alphaproteobacteria	Rhizobiales	Hyphomicrobiaceae	Hyphomicrobium	Hyphomicrobium Hyphomicrobium_zavarzinii	398ea6c8b3d0cfba00bda8eba0bcef3c
Shared	Bacteria	Proteobacteria	Alphaproteobacteria	Acetobacterales	Acetobacteraceae	Roseomonas	Unkown Roseomonas (Genus)	c0d203c8618d2909d103079441178bf7
Shared	Bacteria	Proteobacteria	Alphaproteobacteria	Acetobacterales	Acetobacteraceae	Roseomonas	Unkown Roseomonas (Genus)	1d28c04c46cb6f367084eba3db1b3013
Shared	Bacteria	Proteobacteria	Alphaproteobacteria	Acetobacterales	Acetobacteraceae	Roseococcus	Unkown Roseococcus (Genus)	2364a2b06901faadfa4015b309360b7a
Shared	Bacteria	Proteobacteria	Alphaproteobacteria	Sphingomonadales	Sphingomonadaceae	Sphingopyxis	Sphingopyxis alpha_proteobacterium	ece829f5d1b50b47f1145e051bf52a05
Shared	Bacteria	Proteobacteria	Alphaproteobacteria	Sphingomonadales	Sphingomonadaceae	Porphyrobacter	Unkown Porphyrobacter (Genus)	928745894275c6b65a113c096100e377
Shared	Bacteria	Proteobacteria	Alphaproteobacteria	Rhizobiales	Rhizobiales_Incertae_Sedis	Unkown metagenome (Species)	metagenome	94eaceb9552e294bd63d692fe1ac9b95
Shared	Bacteria	Proteobacteria	Alphaproteobacteria	Rhizobiales	Rhizobiales_Incertae_Sedis	Unkown Rhizobiales_Incertae_Sedis (Family)	Unkown Rhizobiales_Incertae_Sedis (Family)	fd84b789872ffe07a95f768305a67fc1
Shared	Bacteria	Proteobacteria	Alphaproteobacteria	Rhodobacterales	Rhodobacteraceae	Unkown Rhodobacteraceae (Family)	Unkown Rhodobacteraceae (Family)	69275befc2319fe6d87a99bcb5f4dfd0
Shared	Bacteria	Proteobacteria	Alphaproteobacteria	Rhodobacterales	Rhodobacteraceae	Unkown Rhodobacteraceae (Family)	Unkown Rhodobacteraceae (Family)	b6f71584147787a457a9e5e89a7c95f2
Shared	Bacteria	Proteobacteria	Alphaproteobacteria	Rhodobacterales	Rhodobacteraceae	Unkown Rhodobacteraceae (Family)	Unkown Rhodobacteraceae (Family)	18245ae30c963eec4878d28538459354
Shared	Bacteria	Proteobacteria	Alphaproteobacteria	Rhodobacterales	Rhodobacteraceae	Unkown Rhodobacteraceae (Family)	Unkown Rhodobacteraceae (Family)	bf286f7194b10a7e6f365e7fd01e264a
Shared	Bacteria	Proteobacteria	Alphaproteobacteria	Rhodobacterales	Rhodobacteraceae	Unkown Rhodobacteraceae (Family)	Unkown Rhodobacteraceae (Family)	4e3cd61b3889199829673f7eb3cc3d4c
Shared	Bacteria	Proteobacteria	Alphaproteobacteria	Rhodobacterales	Rhodobacteraceae	Unkown Rhodobacteraceae (Family)	Unkown Rhodobacteraceae (Family)	9af8bf16341fbb8c95d8db4c253e8253
Shared	Bacteria	Proteobacteria	Alphaproteobacteria	Rhodobacterales	Rhodobacteraceae	Unkown Rhodobacteraceae (Family)	Unkown Rhodobacteraceae (Family)	1c834515656da778cfb5203529c1df2d

### Sheet: Frequency_cutoff_70%
Core	Kingdom	Phylum	Class	Order	Family	Genus	Species	ASV
4x	Bacteria	Actinobacteriota	Acidimicrobiia	Microtrichales	Ilumatobacteraceae	Unkown Ilumatobacteraceae (Family)	Unkown Ilumatobacteraceae (Family)	2e70519470ffaef3616833d3cb6684a3
4x	Bacteria	Proteobacteria	Gammaproteobacteria	Burkholderiales	Comamonadaceae	Unkown Comamonadaceae (Family)	Unkown Comamonadaceae (Family)	102ba564e1f17ca82d86ae154cb01204
4x	Bacteria	Proteobacteria	Gammaproteobacteria	Salinisphaerales	Solimonadaceae	Nevskia	Unkown Nevskia (Genus)	87b89757fa4c46a3b4b0a5cf59f833c5
4x	Bacteria	Proteobacteria	Gammaproteobacteria	Xanthomonadales	Xanthomonadaceae	Silanimonas	Unkown Silanimonas (Genus)	4aab9821cca4b1cd4202ca946551574e
4x	Bacteria	Proteobacteria	Alphaproteobacteria	Rhodobacterales	Rhodobacteraceae	Unkown Rhodobacteraceae (Family)	Unkown Rhodobacteraceae (Family)	4e3cd61b3889199829673f7eb3cc3d4c
Shared	Bacteria	Gemmatimonadota	Gemmatimonadetes	Gemmatimonadales	Gemmatimonadaceae	Gemmatimonas	Unkown Gemmatimonas (Genus)	019380ac2a682bd60b3433b9675aaedd
Shared	Bacteria	Proteobacteria	Gammaproteobacteria	Burkholderiales	Comamonadaceae	Unkown Comamonadaceae (Family)	Unkown Comamonadaceae (Family)	7c7e51ba93489573405629f0c8ad1e60
Shared	Bacteria	Proteobacteria	Gammaproteobacteria	Burkholderiales	Comamonadaceae	Unkown Comamonadaceae (Family)	Unkown Comamonadaceae (Family)	394ae5187bd80143359a00a40099d185
Shared	Bacteria	Proteobacteria	Gammaproteobacteria	Burkholderiales	Comamonadaceae	Unkown Comamonadaceae (Family)	Unkown Comamonadaceae (Family)	d686187cd9fdd2f7b0ee8025a71e69f8
Shared	Bacteria	Proteobacteria	Gammaproteobacteria	Burkholderiales	Methylophilaceae	Unkown Methylophilaceae (Family)	Unkown Methylophilaceae (Family)	80ae4148568c1b87ce518d82069aee5b
Shared	Bacteria	Proteobacteria	Gammaproteobacteria	Burkholderiales	Methylophilaceae	Unkown Methylophilaceae (Family)	Unkown Methylophilaceae (Family)	6a87435715cca1031de759352cdb3ec0
Shared	Bacteria	Proteobacteria	Alphaproteobacteria	Rhizobiales	Devosiaceae	Devosia	Unkown Devosia (Genus)	56fb8ec2702fdd381a858c6e9ed0c097
Shared	Bacteria	Proteobacteria	Alphaproteobacteria	Rhizobiales	Rhizobiales_Incertae_Sedis	Phreatobacter	Phreatobacter Phreatobacter_oligotrophus	74ff5f540917d0f43347af30ecbfc51b
Shared	Bacteria	Proteobacteria	Alphaproteobacteria	Rhizobiales	Pleomorphomonadaceae	Chthonobacter	Unkown Chthonobacter (Genus)	513a5adef02f079cb000905124cc93a5
Shared	Bacteria	Proteobacteria	Alphaproteobacteria	Rhizobiales	Pleomorphomonadaceae	Chthonobacter	Unkown Chthonobacter (Genus)	acf88aaff16f0eeed6c4dc2299497e2a
Shared	Bacteria	Proteobacteria	Alphaproteobacteria	Rhizobiales	A0839	A0839	Unkown A0839 (Genus)	195e4e491ae0a7027e8d253acddc42db
Shared	Bacteria	Proteobacteria	Alphaproteobacteria	Rhizobiales	Beijerinckiaceae	alphaI_cluster	Unkown alphaI_cluster (Genus)	0861b114fae63e688e4d3768c3a3ad75
Shared	Bacteria	Proteobacteria	Alphaproteobacteria	Rhizobiales	Hyphomicrobiaceae	Pedomicrobium	Unkown Pedomicrobium (Genus)	d8a60839e2f84bff4d8f5ff8809397f2
Shared	Bacteria	Proteobacteria	Alphaproteobacteria	Rhizobiales	Hyphomicrobiaceae	Hyphomicrobium	Unkown Hyphomicrobium (Genus)	d2204a670cb28d9cb6ea885020933394
Shared	Bacteria	Proteobacteria	Alphaproteobacteria	Rhizobiales	Rhizobiales_Incertae_Sedis	Unkown Rhizobiales_Incertae_Sedis (Family)	Unkown Rhizobiales_Incertae_Sedis (Family)	fd84b789872ffe07a95f768305a67fc1
