## Appendix 1 for "Plant neopolyploidy and genetic background differentiates the microbiome of duckweed across a variety of natural freshwater sources"

### Sheet: Appendix_1
Supplemental Information file (Appendix S1) Article Title: Plant neopolyploidy and genetic background differentiates the microbiome of duckweed across a variety of natural freshwater sources Authors: Thomas J. Anneberg, Martin M. Turcotte, Tia-Lynn Ashman
Kingdom	Phylum	Class	Order	Family	Genus	Species
Bacteria	Actinobacteriota	Thermoleophilia	Gaiellales	Gaiellaceae	Gaiella	NA
Bacteria	Actinobacteriota	Coriobacteriia	Coriobacteriales	Atopobiaceae	Atopobium	NA
Bacteria	Actinobacteriota	Actinobacteria	Propionibacteriales	Propionibacteriaceae	Cutibacterium	NA
Bacteria	Actinobacteriota	Actinobacteria	Propionibacteriales	Propionibacteriaceae	Cutibacterium	NA
Bacteria	Actinobacteriota	Actinobacteria	Propionibacteriales	Propionibacteriaceae	Cutibacterium	NA
Bacteria	Actinobacteriota	Actinobacteria	Corynebacteriales	Nocardiaceae	Williamsia	NA
Bacteria	Actinobacteriota	Actinobacteria	Corynebacteriales	Mycobacteriaceae	Mycobacterium	NA
Bacteria	Actinobacteriota	Actinobacteria	Micrococcales	Micrococcaceae	Micrococcus	NA
Bacteria	Actinobacteriota	Actinobacteria	Actinomycetales	Actinomycetaceae	Actinomyces	Schaalia_odontolytica
Bacteria	Actinobacteriota	Actinobacteria	Micrococcales	Microbacteriaceae	NA	NA
Bacteria	Actinobacteriota	Actinobacteria	Corynebacteriales	Corynebacteriaceae	Corynebacterium	Corynebacterium_kroppenstedtii
Bacteria	Actinobacteriota	Actinobacteria	Corynebacteriales	Corynebacteriaceae	Corynebacterium	Corynebacterium_jeikeium
Bacteria	Actinobacteriota	Actinobacteria	Corynebacteriales	Corynebacteriaceae	Corynebacterium	NA
Bacteria	Actinobacteriota	Actinobacteria	Corynebacteriales	Corynebacteriaceae	Corynebacterium	NA
Bacteria	Actinobacteriota	Actinobacteria	Corynebacteriales	Corynebacteriaceae	Corynebacterium	NA
Bacteria	Actinobacteriota	Actinobacteria	Corynebacteriales	Corynebacteriaceae	NA	NA
Bacteria	Actinobacteriota	Actinobacteria	Corynebacteriales	Corynebacteriaceae	Corynebacterium	NA
Bacteria	Actinobacteriota	Actinobacteria	Corynebacteriales	Corynebacteriaceae	Corynebacterium	NA
Bacteria	Actinobacteriota	Actinobacteria	Corynebacteriales	Corynebacteriaceae	Corynebacterium	NA
Bacteria	Actinobacteriota	Actinobacteria	Corynebacteriales	Corynebacteriaceae	Corynebacterium	NA
Bacteria	Actinobacteriota	Actinobacteria	Corynebacteriales	Corynebacteriaceae	Corynebacterium	NA
Bacteria	Actinobacteriota	Actinobacteria	Corynebacteriales	Corynebacteriaceae	Corynebacterium	NA
Bacteria	Actinobacteriota	Actinobacteria	Corynebacteriales	Corynebacteriaceae	Corynebacterium	NA
Bacteria	Actinobacteriota	Actinobacteria	Corynebacteriales	Corynebacteriaceae	Corynebacterium	NA
Bacteria	Actinobacteriota	Actinobacteria	Corynebacteriales	Corynebacteriaceae	Corynebacterium	NA
Bacteria	Actinobacteriota	Actinobacteria	Propionibacteriales	Nocardioidaceae	Aeromicrobium	NA
Bacteria	Actinobacteriota	Actinobacteria	Frankiales	Frankiaceae	Jatrophihabitans	NA
Bacteria	Firmicutes	Clostridia	Oscillospirales	Oscillospiraceae	UCG-002	NA
Bacteria	Fusobacteriota	Fusobacteriia	Fusobacteriales	Fusobacteriaceae	Fusobacterium	Fusobacterium_gonidiaformans
Bacteria	Verrucomicrobiota	Verrucomicrobiae	Chthoniobacterales	Terrimicrobiaceae	Terrimicrobium	Terrimicrobium_sacchariphilum
Bacteria	Elusimicrobiota	Elusimicrobia	Lineage_IV	Lineage_IV	Lineage_IV	NA
Bacteria	Desulfobacterota	Desulfarculia	Desulfarculales	Desulfarculaceae	uncultured	NA
Bacteria	Desulfobacterota	Desulfobaccia	Desulfobaccales	Desulfobaccaceae	Desulfobacca	NA
Bacteria	Patescibacteria	Saccharimonadia	Saccharimonadales	Saccharimonadales	Saccharimonadales	NA
Bacteria	Patescibacteria	Saccharimonadia	Saccharimonadales	Saccharimonadaceae	TM7x	NA
Bacteria	Armatimonadota	Fimbriimonadia	Fimbriimonadales	Fimbriimonadaceae	Fimbriimonadaceae	NA
Bacteria	Bdellovibrionota	Oligoflexia	0319-6G20	0319-6G20	0319-6G20	uncultured_Roseobacter
Bacteria	Bdellovibrionota	Bdellovibrionia	Bacteriovoracales	Bacteriovoracaceae	Peredibacter	microbial_mat
Bacteria	Bdellovibrionota	Oligoflexia	Silvanigrellales	Silvanigrellaceae	Silvanigrella	Spirobacillus_cienkowskii
Bacteria	Bdellovibrionota	Oligoflexia	Silvanigrellales	Silvanigrellaceae	uncultured	NA
Bacteria	Bacteroidota	Bacteroidia	Cytophagales	Hymenobacteraceae	Adhaeribacter	NA
Bacteria	Bacteroidota	Bacteroidia	Chitinophagales	Saprospiraceae	Haliscomenobacter	NA
Bacteria	Bacteroidota	Bacteroidia	Chitinophagales	Chitinophagaceae	NA	NA
Bacteria	Bacteroidota	Bacteroidia	Chitinophagales	Chitinophagaceae	Sediminibacterium	Sediminibacterium_sp.
Bacteria	Bacteroidota	Bacteroidia	Flavobacteriales	Weeksellaceae	Chryseobacterium	NA
Bacteria	Bacteroidota	Bacteroidia	Flavobacteriales	Weeksellaceae	Chryseobacterium	NA
Bacteria	Bacteroidota	Bacteroidia	Flavobacteriales	Flavobacteriaceae	Flavobacterium	Cytophaga_sp.
Bacteria	Bacteroidota	Bacteroidia	Flavobacteriales	Crocinitomicaceae	Salinirepens	Salinirepens_amamiensis
Bacteria	Bacteroidota	Bacteroidia	Sphingobacteriales	Sphingobacteriaceae	Sphingobacterium	NA
Bacteria	Bacteroidota	Bacteroidia	Sphingobacteriales	Sphingobacteriaceae	Mucilaginibacter	NA
Bacteria	Bacteroidota	Bacteroidia	Cytophagales	Spirosomaceae	Arsenicibacter	Arsenicibacter_rosenii
Bacteria	Bdellovibrionota	Oligoflexia	Oligoflexales	Oligoflexales	Oligoflexus	NA
Bacteria	Proteobacteria	Gammaproteobacteria	Burkholderiales	Burkholderiaceae	Burkholderia-Caballeronia-Paraburkholderia	NA
Bacteria	Proteobacteria	Gammaproteobacteria	Burkholderiales	Burkholderiaceae	Burkholderia-Caballeronia-Paraburkholderia	NA
Bacteria	Proteobacteria	Gammaproteobacteria	Burkholderiales	Oxalobacteraceae	NA	NA
Bacteria	Proteobacteria	Gammaproteobacteria	Burkholderiales	Oxalobacteraceae	NA	NA
Bacteria	Proteobacteria	Gammaproteobacteria	Burkholderiales	Oxalobacteraceae	NA	NA
Bacteria	Proteobacteria	Gammaproteobacteria	Burkholderiales	Oxalobacteraceae	Massilia	NA
Bacteria	Proteobacteria	Gammaproteobacteria	Burkholderiales	Oxalobacteraceae	Massilia	NA
Bacteria	Proteobacteria	Gammaproteobacteria	Burkholderiales	Oxalobacteraceae	Massilia	NA
Bacteria	Proteobacteria	Gammaproteobacteria	Burkholderiales	Comamonadaceae	NA	NA
Bacteria	Proteobacteria	Gammaproteobacteria	Burkholderiales	Comamonadaceae	NA	NA
Bacteria	Proteobacteria	Gammaproteobacteria	Burkholderiales	Comamonadaceae	NA	NA
Bacteria	Proteobacteria	Gammaproteobacteria	Burkholderiales	Comamonadaceae	NA	NA
Bacteria	Proteobacteria	Gammaproteobacteria	Burkholderiales	Comamonadaceae	Delftia	NA
Bacteria	Proteobacteria	Gammaproteobacteria	Burkholderiales	Comamonadaceae	NA	NA
Bacteria	Proteobacteria	Gammaproteobacteria	Burkholderiales	Comamonadaceae	NA	NA
Bacteria	Proteobacteria	Gammaproteobacteria	Burkholderiales	Comamonadaceae	Paucibacter	NA
Bacteria	Proteobacteria	Gammaproteobacteria	Burkholderiales	Comamonadaceae	NA	NA
Bacteria	Proteobacteria	Gammaproteobacteria	Burkholderiales	Comamonadaceae	NA	NA
Bacteria	Proteobacteria	Gammaproteobacteria	Burkholderiales	Comamonadaceae	NA	NA
Bacteria	Proteobacteria	Gammaproteobacteria	Burkholderiales	Comamonadaceae	Aquabacterium	NA
Bacteria	Proteobacteria	Gammaproteobacteria	Burkholderiales	Comamonadaceae	NA	NA
Bacteria	Proteobacteria	Gammaproteobacteria	Burkholderiales	Comamonadaceae	NA	NA
Bacteria	Proteobacteria	Gammaproteobacteria	Burkholderiales	Comamonadaceae	NA	NA
Bacteria	Proteobacteria	Gammaproteobacteria	Burkholderiales	Comamonadaceae	NA	NA
Bacteria	Proteobacteria	Gammaproteobacteria	Burkholderiales	Nitrosomonadaceae	DSSD61	NA
Bacteria	Proteobacteria	Gammaproteobacteria	Burkholderiales	Methylophilaceae	Methylophilus	NA
Bacteria	Proteobacteria	Gammaproteobacteria	Burkholderiales	Burkholderiaceae	Ralstonia	NA
Bacteria	Proteobacteria	Gammaproteobacteria	Gammaproteobacteria_Incertae_Sedis	Unknown_Family	Acidibacter	NA
Bacteria	Proteobacteria	Gammaproteobacteria	Xanthomonadales	Xanthomonadaceae	Stenotrophomonas	NA
Bacteria	Proteobacteria	Gammaproteobacteria	Xanthomonadales	Xanthomonadaceae	Stenotrophomonas	NA
Bacteria	Proteobacteria	Gammaproteobacteria	Alteromonadales	Alteromonadaceae	Rheinheimera	NA
Bacteria	Proteobacteria	Gammaproteobacteria	Enterobacterales	Yersiniaceae	NA	NA
Bacteria	Proteobacteria	Gammaproteobacteria	Pasteurellales	Pasteurellaceae	NA	NA
Bacteria	Proteobacteria	Gammaproteobacteria	Aeromonadales	Succinivibrionaceae	Succinivibrio	NA
Bacteria	Proteobacteria	Gammaproteobacteria	Pseudomonadales	Pseudomonadaceae	Pseudomonas	NA
Bacteria	Proteobacteria	Gammaproteobacteria	Pseudomonadales	Moraxellaceae	Acinetobacter	NA
Bacteria	Proteobacteria	Gammaproteobacteria	Pseudomonadales	Moraxellaceae	Acinetobacter	NA
Bacteria	Proteobacteria	Gammaproteobacteria	Pseudomonadales	Moraxellaceae	Enhydrobacter	NA
Bacteria	Proteobacteria	Alphaproteobacteria	Rhizobiales	Devosiaceae	Devosia	NA
Bacteria	Proteobacteria	Alphaproteobacteria	Rhizobiales	Devosiaceae	Devosia	bacterium_N11_011-8
Bacteria	Proteobacteria	Alphaproteobacteria	Rhizobiales	Devosiaceae	Devosia	NA
Bacteria	Proteobacteria	Alphaproteobacteria	Rhizobiales	Devosiaceae	Devosia	NA
Bacteria	Proteobacteria	Alphaproteobacteria	Rhizobiales	Pleomorphomonadaceae	Chthonobacter	NA
Bacteria	Proteobacteria	Alphaproteobacteria	Rhizobiales	Xanthobacteraceae	Xanthobacter	NA
Bacteria	Proteobacteria	Alphaproteobacteria	Rhodobacterales	Rhodobacteraceae	Gemmobacter	NA
Bacteria	Proteobacteria	Alphaproteobacteria	Caulobacterales	Caulobacteraceae	NA	NA
Bacteria	Proteobacteria	Alphaproteobacteria	Caulobacterales	Caulobacteraceae	NA	NA
Bacteria	Proteobacteria	Alphaproteobacteria	Caulobacterales	Caulobacteraceae	NA	NA
Bacteria	Proteobacteria	Alphaproteobacteria	Caulobacterales	Caulobacteraceae	Brevundimonas	NA
Bacteria	Proteobacteria	Alphaproteobacteria	Caulobacterales	Caulobacteraceae	Asticcacaulis	Asticcacaulis_excentricus
Bacteria	Proteobacteria	Alphaproteobacteria	Caulobacterales	Caulobacteraceae	Asticcacaulis	Asticcacaulis_excentricus
Bacteria	Proteobacteria	Alphaproteobacteria	Caulobacterales	Caulobacteraceae	Asticcacaulis	Asticcacaulis_excentricus
Bacteria	Proteobacteria	Alphaproteobacteria	Caulobacterales	Caulobacteraceae	Brevundimonas	NA
Bacteria	Proteobacteria	Alphaproteobacteria	Caulobacterales	Caulobacteraceae	Brevundimonas	NA
Bacteria	Proteobacteria	Alphaproteobacteria	Caulobacterales	Caulobacteraceae	Phenylobacterium	NA
Bacteria	Proteobacteria	Alphaproteobacteria	Caulobacterales	Caulobacteraceae	NA	NA
Bacteria	Proteobacteria	Alphaproteobacteria	Caulobacterales	Caulobacteraceae	NA	NA
Bacteria	Proteobacteria	Alphaproteobacteria	Caulobacterales	Caulobacteraceae	NA	NA
Bacteria	Proteobacteria	Alphaproteobacteria	Caulobacterales	Caulobacteraceae	NA	NA
Bacteria	Proteobacteria	Alphaproteobacteria	Rhizobiales	Rhizobiaceae	Allorhizobium-Neorhizobium-Pararhizobium-Rhizobium	Rhizobium_capsici
Bacteria	Proteobacteria	Alphaproteobacteria	Rhizobiales	Rhizobiaceae	Allorhizobium-Neorhizobium-Pararhizobium-Rhizobium	NA
Bacteria	Proteobacteria	Alphaproteobacteria	Rhizobiales	Xanthobacteraceae	Afipia	NA
Bacteria	Proteobacteria	Alphaproteobacteria	Rhizobiales	Xanthobacteraceae	uncultured	uncultured_Bradyrhizobiaceae
Bacteria	Proteobacteria	Alphaproteobacteria	Rhizobiales	Xanthobacteraceae	Bradyrhizobium	NA
Bacteria	Proteobacteria	Alphaproteobacteria	Rhizobiales	Xanthobacteraceae	NA	NA
Bacteria	Proteobacteria	Alphaproteobacteria	Rhizobiales	Xanthobacteraceae	Bradyrhizobium	NA
Bacteria	Proteobacteria	Alphaproteobacteria	Rhizobiales	Xanthobacteraceae	Bradyrhizobium	NA
Bacteria	Proteobacteria	Alphaproteobacteria	Rhizobiales	Xanthobacteraceae	Bradyrhizobium	NA
Bacteria	Proteobacteria	Alphaproteobacteria	Rhizobiales	Xanthobacteraceae	Bradyrhizobium	NA
Bacteria	Proteobacteria	Alphaproteobacteria	Rhizobiales	Xanthobacteraceae	Ancylobacter	NA
Bacteria	Proteobacteria	Alphaproteobacteria	Rhizobiales	Xanthobacteraceae	Ancylobacter	NA
Bacteria	Proteobacteria	Alphaproteobacteria	Rhizobiales	Beijerinckiaceae	Methylobacterium-Methylorubrum	NA
Bacteria	Proteobacteria	Alphaproteobacteria	Rhizobiales	Hyphomicrobiaceae	Hyphomicrobium	NA
Bacteria	Firmicutes	Bacilli	Lactobacillales	Carnobacteriaceae	Trichococcus	NA
Bacteria	Firmicutes	Bacilli	Staphylococcales	Staphylococcaceae	Staphylococcus	NA
Bacteria	Firmicutes	Bacilli	Staphylococcales	Staphylococcaceae	Staphylococcus	NA
Bacteria	Firmicutes	Bacilli	Staphylococcales	Staphylococcaceae	Staphylococcus	NA
Bacteria	Firmicutes	Bacilli	Staphylococcales	Staphylococcaceae	Staphylococcus	NA
Bacteria	Firmicutes	Bacilli	Staphylococcales	Staphylococcaceae	Staphylococcus	NA
Bacteria	Firmicutes	Bacilli	Lactobacillales	Aerococcaceae	Eremococcus	NA
Bacteria	Firmicutes	Clostridia	Peptostreptococcales-Tissierellales	Peptostreptococcales-Tissierellales	Peptoniphilus	NA
Bacteria	Firmicutes	Clostridia	Peptostreptococcales-Tissierellales	Peptostreptococcales-Tissierellales	Ezakiella	NA
Bacteria	Firmicutes	Bacilli	Exiguobacterales	Exiguobacteraceae	Exiguobacterium	NA
Bacteria	Firmicutes	Bacilli	Lactobacillales	Streptococcaceae	Streptococcus	NA
Bacteria	Firmicutes	Bacilli	Lactobacillales	Streptococcaceae	Streptococcus	NA
Bacteria	Firmicutes	Bacilli	Lactobacillales	Streptococcaceae	Streptococcus	NA
Bacteria	Firmicutes	Clostridia	Peptostreptococcales-Tissierellales	Peptostreptococcaceae	Peptostreptococcus	NA
Bacteria	Firmicutes	Clostridia	Peptostreptococcales-Tissierellales	Anaerovoracaceae	Mogibacterium	uncultured_Eubacteriaceae
Bacteria	Firmicutes	Clostridia	Lachnospirales	Lachnospiraceae	[Eubacterium]_hallii_group	NA
Bacteria	Firmicutes	Bacilli	Lactobacillales	Streptococcaceae	Streptococcus	NA
Bacteria	Proteobacteria	Alphaproteobacteria	Sphingomonadales	Sphingomonadaceae	Blastomonas	NA
Bacteria	Proteobacteria	Alphaproteobacteria	Sphingomonadales	Sphingomonadaceae	Blastomonas	NA
Bacteria	Proteobacteria	Alphaproteobacteria	Sphingomonadales	Sphingomonadaceae	Blastomonas	Sphingomonas_sp.
Bacteria	Proteobacteria	Alphaproteobacteria	Sphingomonadales	Sphingomonadaceae	NA	NA
Bacteria	Proteobacteria	Alphaproteobacteria	Sphingomonadales	Sphingomonadaceae	NA	NA
Bacteria	Proteobacteria	Alphaproteobacteria	Sphingomonadales	Sphingomonadaceae	Sphingomonas	NA
Bacteria	Proteobacteria	Alphaproteobacteria	Sphingomonadales	Sphingomonadaceae	NA	NA
Bacteria	Proteobacteria	Alphaproteobacteria	Sphingomonadales	Sphingomonadaceae	NA	NA
Bacteria	Proteobacteria	Alphaproteobacteria	Sphingomonadales	Sphingomonadaceae	Sphingomonas	NA
Bacteria	Proteobacteria	Alphaproteobacteria	Sphingomonadales	Sphingomonadaceae	Sphingomonas	NA
Bacteria	Proteobacteria	Alphaproteobacteria	Sphingomonadales	Sphingomonadaceae	Sphingomonas	NA
Bacteria	Proteobacteria	Alphaproteobacteria	Azospirillales	Azospirillaceae	Azospirillum	Azospirillum_fermentarium
Bacteria	Proteobacteria	Alphaproteobacteria	Rhodobacterales	Rhodobacteraceae	Amaricoccus	NA
Bacteria	Proteobacteria	Alphaproteobacteria	Reyranellales	Reyranellaceae	Reyranella	NA
Bacteria	Proteobacteria	Alphaproteobacteria	Reyranellales	Reyranellaceae	Reyranella	NA
Bacteria	Proteobacteria	Alphaproteobacteria	Rhizobiales	Rhizobiaceae	NA	NA
Bacteria	Proteobacteria	Alphaproteobacteria	Rhizobiales	Rhizobiaceae	NA	NA
Bacteria	Proteobacteria	Alphaproteobacteria	Rhizobiales	Rhizobiaceae	Allorhizobium-Neorhizobium-Pararhizobium-Rhizobium	NA
Bacteria	Proteobacteria	Alphaproteobacteria	Rhizobiales	Rhizobiaceae	Allorhizobium-Neorhizobium-Pararhizobium-Rhizobium	NA
Bacteria	Proteobacteria	Alphaproteobacteria	Rhizobiales	Rhizobiaceae	NA	NA
Bacteria	Proteobacteria	Alphaproteobacteria	Rhizobiales	Rhizobiaceae	Allorhizobium-Neorhizobium-Pararhizobium-Rhizobium	NA
Bacteria	Proteobacteria	Alphaproteobacteria	Rhizobiales	Rhizobiaceae	NA	NA
Bacteria	Proteobacteria	Alphaproteobacteria	Rhizobiales	Rhizobiaceae	Ensifer	NA
Bacteria	Proteobacteria	Alphaproteobacteria	Rhizobiales	Rhizobiaceae	Ensifer	NA
Bacteria	Proteobacteria	Alphaproteobacteria	Rhizobiales	Rhizobiaceae	NA	NA
Bacteria	Proteobacteria	Alphaproteobacteria	Rhizobiales	Rhizobiaceae	Allorhizobium-Neorhizobium-Pararhizobium-Rhizobium	NA
Bacteria	Proteobacteria	Alphaproteobacteria	Rhizobiales	Rhizobiaceae	NA	NA
Bacteria	Proteobacteria	Alphaproteobacteria	Rhizobiales	Rhizobiaceae	NA	NA
Bacteria	Proteobacteria	Alphaproteobacteria	Rhizobiales	Rhizobiaceae	NA	NA
Bacteria	Proteobacteria	Alphaproteobacteria	Rhizobiales	Rhizobiaceae	NA	NA
Bacteria	Proteobacteria	Alphaproteobacteria	Rhizobiales	Rhizobiaceae	NA	NA
Bacteria	Proteobacteria	Alphaproteobacteria	Rhizobiales	Rhizobiaceae	NA	NA
Bacteria	Proteobacteria	Alphaproteobacteria	Rhizobiales	Xanthobacteraceae	Bradyrhizobium	NA
Bacteria	Proteobacteria	Alphaproteobacteria	Rhizobiales	Xanthobacteraceae	Bradyrhizobium	NA
Bacteria	Proteobacteria	Alphaproteobacteria	Ferrovibrionales	Ferrovibrionales	Taonella	NA
Bacteria	Proteobacteria	Alphaproteobacteria	Ferrovibrionales	Ferrovibrionaceae	Ferrovibrio	NA
Bacteria	Proteobacteria	Alphaproteobacteria	Rhodobacterales	Rhodobacteraceae	Paracoccus	Amia_calva
Bacteria	Proteobacteria	Alphaproteobacteria	Rhodobacterales	Rhodobacteraceae	NA	NA
Bacteria	Proteobacteria	Alphaproteobacteria	Rhodobacterales	Rhodobacteraceae	NA	NA
Bacteria	Proteobacteria	Alphaproteobacteria	Rhodobacterales	Rhodobacteraceae	NA	NA
Bacteria	Proteobacteria	Alphaproteobacteria	Rhizobiales	Xanthobacteraceae	Pseudorhodoplanes	NA
Bacteria	Proteobacteria	Alphaproteobacteria	Caulobacterales	Hyphomonadaceae	NA	NA
Bacteria	Proteobacteria	Alphaproteobacteria	Rhizobiales	Beijerinckiaceae	Bosea	NA
Bacteria	Proteobacteria	Alphaproteobacteria	Rhizobiales	Beijerinckiaceae	Bosea	NA
Bacteria	Proteobacteria	Alphaproteobacteria	Rhizobiales	Beijerinckiaceae	Bosea	NA
Bacteria	Proteobacteria	Alphaproteobacteria	Rhizobiales	Beijerinckiaceae	Bosea	NA
Bacteria	Proteobacteria	Alphaproteobacteria	Rhizobiales	Beijerinckiaceae	Bosea	NA
